# The Genomic Legacy of Aurochs hybridization in ancient and modern Iberian Cattle

**DOI:** 10.1101/2023.07.19.548914

**Authors:** Torsten Günther, Jacob Chisausky, M. Ángeles Galindo-Pellicena, Eneko Iriarte, Oscar Cortes Gardyn, Paulina G. Eusebi, Rebeca García-González, Irene Urena, Marta Moreno, Alfonso Alday, Manuel Rojo, Amalia Pérez, Cristina Tejedor Rodríguez, Iñigo García Martínez de Lagrán, Juan Luis Arsuaga, José-Miguel Carretero, Anders Götherström, Colin Smith, Cristina Valdiosera

## Abstract

Cattle have been a valuable economic resource and cultural icon since prehistory. From the initial expansion of domestic cattle into Europe during the Neolithic period, taurine cattle (*Bos taurus*) and their wild ancestor, the aurochs (*B. primigenius*), had overlapping ranges, leading to ample opportunities for mating (whether intended by farmers or not). We performed a bioarchaeological analysis of 24 Bos remains from Iberia dating from the Mesolithic to the Roman period. The archaeogenomic dataset allows us to investigate the extent of domestic-wild hybridization over time, providing insight into the species’ behavior and human hunting and management practices by aligning changes with cultural and genomic transitions in the archaeological record. Our results show frequent hybridization during the Neolithic and Chalcolithic, likely reflecting a mix of hunting and herding or relatively unmanaged herds, with mostly male aurochs and female domestic cattle involved in hybridization. This is supported by isotopic evidence consistent with ecological niche sharing, with only a few domestic cattle possibly being managed. The proportion of aurochs ancestry remains relatively constant from about 4000 years ago, probably due to herd management and selection against first generation hybrids, coinciding with other cultural transitions. The constant level of wild ancestry (∽20%) continues into modern western European breeds including the Spanish Lidia breed which is bred for its aggressiveness and fighting ability, but does not display elevated levels of aurochs ancestry. This study takes a genomic glance at the impact of human actions and wild introgression in the establishment of cattle as one of the most important domestic species today.
