## Supplementary material for "The Genomic Legacy of Aurochs hybridization in ancient and modern Iberian Cattle": Data S1

### Sheet: Sample list
			Morphology			Dating			Genetic Data										Stable Isotope Analysis
Sample ID	Site	Period	Element	Metric data	Taxonomical ID based on Morphology	C14 date BP	C14 lab code	Calibrated BP	Genome coverage	MT coverage	Average RL	5' C>T damage	3' G>A damage	Genetic Sex	MT contamination estimate	Contamination CI	Informative sites	MT Haplogroup	Analysis	Genetic Classification Model 1	Genetic Classification Model 2	Genetic Classification Model 3	𝛿13C ‰ VPDB	𝛿15N ‰ AIR	%N	%C	C:N	% Collagen	Lat	Long
moo001	Artusia	Mesolithic	lower m3	L=46.09; W=18.47	Bos primigenius	7790 ± 40	García-Martínez de Lagrán et al., 2016	8641-8450 cal BP	0.0208497	1.71998	55.7928	0.309485	0.309055	XY	-	-	0	P1	This study (Barcelona)	Bos primigenius	Bos primigenius	Bos primigenius	-20.16	6.42	13.8	39.2	3.3	7.7	42.7	-1.6
moo004	Els Trocs	Neolithic	distal metatarsal	BD=66.67; BFD= 73.16; WCM=33.73; WCL=33.02; DEM= 28.97; DVM= 39.33; DIM= 34.42; DIL= 34.91; DVL= 38.05; DEL= 27.30; BCR= 36.38	Bos primigenius?	6094 ± 19	Wk-46471	7152-6890 CalBP	4.79187	1064.87	95.8041	0.264003	0.265059	XY	-	-	0	T3	Radiocarbon lab	Bos taurus	Bos taurus	Bos taurus	-21.04	4.85	15.55	43.18	3.24	2.7	42.5	0.5
moo007	Els Trocs	Neolithic	proximal radius	BP= 106.40; BFp= 95.24	Bos primigenius	6096 ± 18	Wk-46472	7151-6890 Cal BP	0.130691	13.303	76.0205	0.329331	0.329964	XY	-	-	0	T3	Radiocarbon lab	Bos taurus	Bos taurus	Bos taurus	-20.73	4.77	15.6	42.69	3.2	0.6	42.5	0.5
moo009a	El Portalón	Bronze Age	lower pm3	L=18.3; W=11.2	Bos taurus	3485 ± 45	Anderung et al., 2005.	3884-3635 Cal BP	0.117753	52.6275	73.7307	0.280201	0.280866	XY	0	[0.0, 13.9]	1	T1
moo009x	El Portalón	Bronze Age	upper pm3	L=18.66; W=15.17 (2)	Bos taurus (1,2)	3415 ± 45	Anderung et al., 2005	3829-3513 Cal BP	0.270465	24.8887	66.408	0.020454	0.021065	XY	0	[0.0, 4.2]	3	P1	This study (Barcelona)	Bos taurus	Bos taurus	Bos taurus	-20.97	7.93	14.6	41	3.28	13.3	42.3	-3.5
moo010p	El Portalón	Roman	mandible +m1,m2,m3	L(M1)=19.8; W (M1)=14.16; L(M2)=24.9; W (M2)=13.88; L(M3)=37.71; W (M3)=14.9	Bos taurus	2242 ± 17 BP	wk-51510	2334-2156 CalBP	0.0193325	2.98702	71.1267	0.034349	0.0350216	XY	-	-	0	T3	Radiocarbon lab	Bos taurus	Hybrid	Hybrid	-21.03	4.45	16.16	44.3	3.2	4.3	42.3	-3.5
moo011b	El Portalón	Bell Beaker	lower m3	L=28.24; W=13.8	Bos taurus	-	-		0.0182716	3.66391	68.7274	0.028035	0.0273522	XX	-	-	0	T3	This study (Barcelona)	Bos taurus	Bos taurus	Bos taurus	-21.53	4.78	13.2	34.4	3.3	5.7	42.3	-3.5
moo012b	El Portalón	Bell Beaker	lower m3	L=38.7; W=12.1	Bos taurus	3925 ± 18 BP	wk-51511	4421-4291 CalBP	0.0134644	2.35757	58.9495	0.0269072	0.0267288	XY	-	-	0	T3	Radiocarbon lab	Bos primigenius	Bos primigenius	Hybrid	-19.73	6.83	15.78	43.04	3.18	1.8	42.3	-3.5
moo012a	El Portalón	Early Neolithic	tooth fragment	NA	Bos sp.	-	-	-	0.0249573	12.4301	64.3156	0.38654	0.387613	XX	0	[0.0, 22.1]	1	P1
moo013a	El Portalón	Neolithic	lower m1/m2	NA	Bos sp.	4726 ± 17 BP	wk-51517	5575-5327 CalBP	0.0222952	14.9258	62.2026	0.326713	0.328181	XX	51.7	[33.0, 70.7]	1	T3	Radiocarbon lab	NA	NA	NA	-19.86	5.03	15.83	43.27	3.19	1	42.3	-3.5
moo014	El Portalón	LNCA	proximal phalanx	Bp=34.05	Bos sp.	5671 ± 17 BP	wk-51512	6491-6403 CalBP	2.7713	122.733	88.9458	0.0192933	0.0192555	XX	0.8	[0.0, 2.4]	1	P1	Radiocarbon lab	Bos primigenius	Bos primigenius	Bos primigenius	-21.09	4.46	15.82	43.52	3.21	4	42.3	-3.5
moo015	El Portalón	LNCA	distal phalanx	DLS=76.04; Ld=58.06; MBS= 24.26	Bos primigenius/male Bos taurus?	4350 ± 40	Perez et al., 2017	5041-4842 Cal BP	0.0691075	19.3603	69.1754	0.0278404	0.0281239	XY	-	-	0	T3	This study (Barcelona)	Bos taurus	Bos taurus	Bos taurus	-20.65	4.72	12.6	35.2	3.26	14.6	42.3	-3.5
																			Radiocarbon lab	NA	NA	NA	-20.57	5.38	15.98	43.94	3.21	2.7	42.3	-3.5
moo017	El Portalón	LNCA	lower m3	L=39.55; W=18.85	Bos primigenius?	4712 ± 17 BP	wk-51513	5567-5326 CalBP	0.0701775	7.60277	71.1704	0.0201974	0.019944	XX	-	-	0	P1	Radiocarbon lab	Bos primigenius	Bos primigenius	Hybrid	-20.46	4.9	15.82	43.61	3.22	3.4	42.3	-3.5
						4697± 17 BP	wk-51514	5474-5323 CalBP											Radiocarbon lab	NA	NA	NA	-20.51	4.81	15.99	43.95	3.21	4.4	42.3	-3.5
moo019	El Portalón	LNCA	metacarpal	Bd=79.14; DD=36.4 (G-P et al. 2020)	Bos primigenius	4709 ± 18 BP	wk-51515	5556-5325 CalBP	0.112196	23.294	84.0392	0.0307419	0.0309654	XY	0	[0.0, 13.3]	1	T3	Radiocarbon lab	Bos primigenius	Bos primigenius	Hybrid	-21.08	5.1	16.01	44.03	3.22	4.2	42.3	-3.5
moo020	El Portalón	LNCA	proximal phalanx	GL=66.52; Bp=31.41 (3)	Bos primigenius	-	-	-	0.0372543	27.7432	50.5303	0.0312436	0.0312253	XX	5	[0.7, 9.2]	4	P1	This study (Barcelona)	Bos primigenius	Bos primigenius	Hybrid	-20.96	4.38	12.7	35.9	3.3	5.8	42.3	-3.5
moo022	El Portalón	Bell Beaker	lower m3	L=34.9; W=15.05 (2)	Bos taurus	-	-	-	0.021783	5.52577	70.0801	0.0297544	0.0293404	XX	-	-	0	T3
moo023	El Portalón	Bell Beaker	lower m1/m2	L=23.87 (G-P, 2014)	Bos taurus	3720 ± 30 BP	Beta-634572	4153-3976 Cal BP	0.117375	19.7615	65.7821	0.0323438	0.0323754	XX	0	[0.0, 9.8]	2	T4	Radiocarbon lab	Bos taurus	Bos taurus	Bos taurus	-21.1	4.2	15.12	41.26	3.2		42.3	-3.5
moo033	El Portalón	Early Bronze Age	upper m3	L=25.9; W=18.5	Bos taurus		Anderung et al., 2005. MAD5		0.0177157	1.84637	52.6684	0.0306607	0.0305939	XX	-	-	0	T3	This study (Barcelona)	Bos taurus	Bos taurus	Hybrid	-20.91	5.71	13.1	37	3.3	1.8	42.3	-3.5
moo034	El Portalón	Bronze Age	lower m1/m2	L=25.4; W=14.3	Bos taurus	3385 ± 35	Anderung et al., 2005 MAD6	3811-3492 Cal BP	0.0112871	2.46407	50.6285	0.0244755	0.0245004	XY	-	-	0	T3	This study (Barcelona)	Bos primigenius	Hybrid	Hybrid	-22.76	7.23	13.7	39.4	3.35	0.8	42.3	-3.5
moo035	El Portalón	Bronze Age	molariform teeth	L=23.3; W=12	Bos taurus	-	-	-	0.0405291	17.4006	61.4505	0.0229036	0.0233987	XX	0	[0.0, 7.2]	2	T3	This study (Barcelona)	Bos taurus	Hybrid	Hybrid	-20.83	5.77	14.3	40.3	3.29	7.4	42.3	-3.5
moo039	Mendandia	Neolithic	lower m3	L=34.8; W=12.4	Bos sp.	6440 ± 40	GrN-22740	7426-7280 CalBP	0.0839922	15.8658	55.1397	0.0340547	0.0344147	XX	-	-	0	T3	This study (Barcelona)	Bos taurus	Hybrid	Hybrid	-21.03	4.53	12.1	36.2	3.49	5.8	42.72	-2.59
moo040	Mendandia	Mesolithic	lower m1/m2	L=30.4; W=13.3	Bos primigenius	7780 ± 40	GrN-22745	8637-8447 Cal BP	0.0133402	2.73424	53.7429	0.0298806	0.0296676	XX	8.3	[3.1, 13.5]	4	P1	This study (Barcelona)	Bos primigenius	Bos primigenius	Bos primigenius	-20.87	4.69	13.7	39.8	3.39	2.3	42.72	-2.59
moo041	Mendandia	Mesolithic	lower m1/m2	W=13.6	Bos primigenius	7810 ± 50	GrN-22744	8763-8430 Cal BP	0.0370696	5.99278	60.2975	0.024314	0.023331	XX	-	-	0	P1	This study (Barcelona)	Bos primigenius	Bos primigenius	Bos primigenius	-20.92	4.3	13.2	36.7	3.25	13.5	42.72	-2.59
moo050	El Portalón	LNCA	lower m2	L=32.1; W=15.7	Bos taurus	4670 ± 30 BP	Beta-634571	5468-5320 cal BP	0.322443	49.8439	57.1052	0.0285383	0.028942	XY	0	[0.0, 5.3]	1	P1	Radiocarbon lab	Bos primigenius	Bos primigenius	Hybrid	-20.5	5.1	15.33	42.13	3.2		42.3	-3.5

### Sheet: Ancestry estimates
European aurochs ancestry estimates using different methods and references. 95% confidence intervals are given in parentheses.
Sample ID	Autosomal f4 ratio (Bed 3 as aurochs reference)	X chromosomal f4 ratio (Bed 3 as aurochs reference)	Autosomal f4 ratio (CPC98 as aurochs reference)	X chromosomal f4 ratio (CPC98 as aurochs reference)	Autosomal qpAdm ancestry (2 sources, Bed 3 as aurochs reference)	qpAdm p-value (Bed 3 as aurochs reference)	Autosomal qpAdm ancestry (CPC98 as aurochs reference)	qpAdm p-value (2 sources, CPC98 as aurochs reference)
moo001	1.005 [ 0.825, 1.185]	0.800 [-0.58, 2.18]	0.939 [ 0.77466, 1.104]	0.5652 [-0.178, 1.31]	1.153 [ 0.99, 1.318]	0.0143889	1.235 [ 1.06, 1.41]	0.00840654
moo004	0.103 [ 0.025, 0.182]	-0.053 [-0.30, 0.20]	0.111 [ 0.03010, 0.193]	-0.0332 [-0.286, 0.22]	-0.022 [-0.10, 0.057]	4.11396e-09	-0.042 [-0.12, 0.04]	6.12049e-09
moo007	-0.089 [-0.204, 0.026]	-0.199 [-0.62, 0.22]	-0.092 [-0.20361, 0.019]	-0.1298 [-0.527, 0.27]	0.263 [ 0.16, 0.370]	1.24848e-06	0.272 [ 0.16, 0.39]	4.53328e-07
moo009a	0.399 [ 0.297, 0.502]	-0.058 [-0.53, 0.41]	0.418 [ 0.31382, 0.523]	-0.0078 [-0.351, 0.34]	0.603 [ 0.49, 0.712]	2.89457e-13	0.630 [ 0.51, 0.75]	4.47359e-16
moo009x	0.198 [ 0.115, 0.280]	-0.136 [-0.57, 0.30]	0.205 [ 0.11850, 0.292]	-0.0969 [-0.483, 0.29]	0.504 [ 0.43, 0.582]	0.00100877	0.530 [ 0.45, 0.61]	0.00107704
moo011b	0.109 [-0.097, 0.316]	-0.152 [-0.75, 0.44]	0.103 [-0.10352, 0.310]	-0.1000 [-0.486, 0.29]	0.667 [ 0.47, 0.865]	0.13956	0.709 [ 0.50, 0.92]	0.0745039
moo012b	0.706 [ 0.528, 0.883]	1.500 [-3.97, 6.97]	0.758 [ 0.56358, 0.952]	-0.8571 [-5.729, 4.01]	1.378 [ 1.16, 1.598]	0.0295077	1.434 [ 1.20, 1.67]	0.0152914
moo012a	0.908 [ 0.743, 1.072]	0.741 [ 0.38, 1.11]	0.884 [ 0.72193, 1.045]	0.8837 [ 0.427, 1.34]	0.928 [ 0.77, 1.085]	0.0657721	0.985 [ 0.82, 1.15]	0.0299707
moo013a	0.483 [ 0.317, 0.648]	0.351 [ 0.12, 0.59]	0.461 [ 0.29316, 0.628]	0.3774 [ 0.094, 0.66]	0.645 [ 0.47, 0.823]	0.0278513	0.690 [ 0.50, 0.88]	0.00708919
moo014	0.861 [ 0.791, 0.931]	0.895 [ 0.73, 1.07]	0.893 [ 0.81858, 0.968]	0.9018 [ 0.690, 1.11]	0.904 [ 0.84, 0.970]	0.00485643	0.947 [ 0.88, 1.02]	0.389268
moo015	-0.055 [-0.182, 0.072]	0.119 [-0.50, 0.74]	-0.059 [-0.19204, 0.075]	0.0886 [-0.388, 0.57]	0.444 [ 0.32, 0.565]	0.0500604	0.481 [ 0.35, 0.61]	0.114664
moo017	0.756 [ 0.646, 0.866]	0.714 [ 0.42, 1.01]	0.766 [ 0.65133, 0.880]	0.6917 [ 0.424, 0.96]	1.129 [ 1.01, 1.246]	0.0678634	1.205 [ 1.08, 1.34]	0.184134
moo019	0.723 [ 0.628, 0.818]	0.683 [ 0.41, 0.96]	0.721 [ 0.62649, 0.815]	0.7717 [ 0.409, 1.13]	1.024 [ 0.92, 1.127]	0.497246	1.083 [ 0.98, 1.19]	0.280795
moo020	0.775 [ 0.652, 0.897]	0.913 [ 0.48, 1.34]	0.954 [ 0.79490, 1.113]	0.9808 [ 0.549, 1.41]	0.944 [ 0.80, 1.085]	0.277444	1.005 [ 0.85, 1.16]	0.359009
moo022	0.169 [ 0.006, 0.332]	-0.590 [-1.37, 0.19]	0.179 [-0.00071, 0.358]	-0.2703 [-0.802, 0.26]	0.729 [ 0.55, 0.910]	0.176686	0.797 [ 0.61, 0.99]	0.113776
moo023	0.179 [ 0.073, 0.285]	-0.024 [-0.33, 0.28]	0.184 [ 0.06745, 0.300]	0.0160 [-0.275, 0.31]	0.641 [ 0.54, 0.738]	0.129111	0.678 [ 0.58, 0.78]	0.0271623
moo033	0.241 [ 0.050, 0.432]	-0.240 [-1.02, 0.54]	0.266 [ 0.05746, 0.474]	-0.6000 [-2.013, 0.81]	0.987 [ 0.79, 1.182]	0.0155268	1.051 [ 0.85, 1.26]	0.00753483
moo034	0.547 [ 0.300, 0.794]	-0.600 [-2.62, 1.42]	0.563 [ 0.30687, 0.819]	-0.6154 [-1.914, 0.68]	1.015 [ 0.79, 1.243]	0.00970203	1.076 [ 0.83, 1.32]	0.00628021
moo035	0.307 [ 0.170, 0.445]	0.080 [-0.39, 0.55]	0.319 [ 0.17179, 0.465]	0.0610 [-0.345, 0.47]	0.821 [ 0.68, 0.963]	0.0834509	0.866 [ 0.71, 1.02]	0.0247633
moo039	0.435 [ 0.334, 0.536]	-0.282 [-0.79, 0.23]	0.411 [ 0.31233, 0.510]	-0.2595 [-0.657, 0.14]	0.866 [ 0.76, 0.971]	0.181319	0.913 [ 0.80, 1.02]	0.0395908
moo040	1.948 [ 1.527, 2.369]	1.300 [ 0.24, 2.36]	1.892 [ 1.48869, 2.296]	0.9048 [ 0.097, 1.71]	2.291 [ 2.04, 2.546]	0.0218733	2.425 [ 2.15, 2.70]	0.00225023
moo041	1.186 [ 1.031, 1.341]	1.358 [ 0.79, 1.93]	1.129 [ 0.97766, 1.281]	1.2909 [ 0.610, 1.97]	1.600 [ 1.44, 1.759]	0.959088	1.690 [ 1.52, 1.86]	0.517607
moo050	0.788 [ 0.709, 0.866]	0.986 [ 0.61, 1.36]	0.754 [ 0.67739, 0.830]	0.9393 [ 0.592, 1.29]	1.027 [ 0.95, 1.107]	0.115043	1.084 [ 1.00, 1.17]	0.00315966

### Sheet: Published isotope data
Reference	Site	Site code/number	Period/archaeological gropup	C14 date BP*	C14 lab code	Calibrated BP	Morphological species	Skeletal Element	Age (years)	𝛿13C ‰ VPDB	𝛿15N ‰ AIR	%N	%C	C:N	% Collagen	Lat	Long
Fernandez-Crespo and Shulting 2017	Alto de la Huesera	LHUE57	LN/EC	4350+/-30, 4290+/-30	Beta-301222, Beta-301226	4976-4848, 4887-4825	Bos taurus	Femur	Adult	-20.5	4.3	14.9	41.3	3.2	7.8	42.57	-2.54
Fernandez-Crespo and Shulting 2017	Chabola de la Hechicera	CH99	LN/EC	4380+/-40, 4670+/-40	Beta-288936, Beta-288935	5052-4848, 5479-5312	Bos taurus	Rib	Indet	-20.2	5.9	14.9	41	3.2	4.9	42.57	-2.54
Fernandez-Crespo and Shulting 2017	El Sotillo	ES49	LN/EC	4350+/-30, 4390+/-30	Beta-299305, Beta-299304	4976-4848, 5045-4862	Bos taurus	Humerus	Indet	-20.9	6.1	13.7	41.8	3.5	1	42.57	-2.54
Fernandez-Crespo and Shulting 2017	Los Husos I	LHI67	LN/EC	4730+/-100	I-5949	5560-5270	Bos taurus	Humerus	Indet	-20.6	4.1	6.9	20.1	3.4	16.3	42.57	-2.54
Fernandez-Crespo and Shulting 2017	Los Husos I	LHI70	LN/EC	4730+/-100	I-5949	5560-5270	Bos taurus	Mandible	Indet	-21.1	4.1	8.1	23.3	3.4	2.9	42.57	-2.54
Fernandez-Crespo and Shulting 2017	Los Husos I	LHI73	LN/EC	4730+/-100	I-5949	5560-5270	Bos taurus	Tibia	Non adult	-20.7	5.7	14.4	40.2	3.3	17.1	42.57	-2.54
Fernandez-Crespo and Shulting 2017	Peña Larga	CPL16	LN/EC	4470+/-160	I-14951	5490-4808	Bos taurus	Mandible	Adult	-21.4	3.3	13.3	37.7	3.3	4.5	42.57	-2.54
Fernandez-Crespo et al., 2019	Los Cascajos	AtNeo-172	Early/Late Early Neolithic	6221+/-33	OxA-23460	7252-7001	Bos taurus	Bone collagen	Probably Adult	-21.2	5.5	3.9	11.8	3.5	*	42.5	-2.17
Fernandez-Crespo et al., 2019	Los Cascajos	AtNeo-176	Early/Late Early Neolithic	6221+/-33	OxA-23460	7252-7001	Bos taurus	Metacarpal	Adult	-20.7	4.4	11.2	32.3	3.4	3	42.5	-2.17
Fernandez-Crespo et al., 2019	Los Cascajos	AtNeo-177	Early/Late Early Neolithic	6221+/-33	OxA-23460	7252-7001	Bos taurus	Mandible	Adult	-20.5	4.1	9.4	27.8	3.4	5.3	42.5	-2.17
Fernandez-Crespo et al., 2019	Los Cascajos	AtNeo-178	Early/Late Early Neolithic	6221+/-33	OxA-23460	7252-7001	Bos taurus	Tooth	Adult	-20.7	5.8	10	29.6	3.5	1.2	42.5	-2.17
Fernandez-Crespo et al., 2019	Los Cascajos	AtNeo-179	Early/Late Early Neolithic	6221+/-33	OxA-23460	7252-7001	Bos taurus	Long bone	Probably Adult	-21.1	5.7	8.9	26.7	3.5	3.3	42.5	-2.17
Fernandez-Crespo et al., 2019	Los Cascajos	AtNeo-189	Early Mid Neolithic	6221+/-33	OxA-23460	7252-7001	Bos taurus	Tooth	Probably non adult	-20.5	7.4	9.3	26.4	3.3	2	42.5	-2.17
Fernandez-Crespo et al., 2019	Los Cascajos	CAS34	Early/Late Early Neolithic	6221+/-33	OxA-23460	7252-7001	Bos taurus	Long bone	Probably Adult	-20.5	4.7	10.3	29.2	3.3	0.8	42.5	-2.17
Fernandez-Crespo et al., 2019	Los Cascajos	CAS35	Early/Late Early Neolithic	6221+/-33	OxA-23460	7252-7001	Bos taurus	Long bone	Probably Adult	-20.7	4.9	12.7	35.3	3.2	1.6	42.5	-2.17
Fernandez-Crespo et al., 2019	Los Cascajos	CAS36	Middle Neolithic	5541+/-32	OxA-23461	6396-6290	Bos taurus	Metatarsal	Adult	-20.3	8.7	14.5	41.8	3.4	1.7	42.5	-2.17
Fernandez-Crespo et al., 2019	Los Cascajos	CAS37	Middle Neolithic	5541+/-32	OxA-23461	6396-6290	Bos species	Long bone	Indet	-20.3	7.5	9.9	28.6	3.4	0.9	42.5	-2.17
Fernandez-Crespo et al., 2019	Los Cascajos	CAS39	Early/Late Early Neolithic	6221+/-33	OxA-23460	7252-7001	Bos primigenius	Metacarpal	Adult	-21	4.5	10.7	29.5	3.2	0.6	42.5	-2.17
Fernandez-Crespo et al., 2019	Paternanbidea	PAT10	Early Neolithic	6130+/-33	OxA-23467	7159-6936	Bos species	Phalanx	Adult	-20.2	5.6	14.3	39.5	3.2	4.1	42.8	-1.77
Fernandez-Crespo et al., 2019	Paternanbidea	PAT13	Early Neolithic	6198+/-34	OxA-23466	7169-6988	Bos species	Long bone	Probably non adult	-20.1	6.1	15.4	42.5	3.2	10.4	42.8	-1.77
Fernandez-Crespo et al., 2019	Paternanbidea	PAT16	Early Neolithic	6224+/-35	OxA-23464	7253-7002	Bos species	Long bone	Adult	-20.2	4.7	14.7	40.8	3.2	8.2	42.8	-1.77
Fernandez-Crespo et al., 2019	Paternanbidea	PAT20	Early Neolithic	6192+/-33	OxA-23463	7168-6985	Bos species	Long bone	Probably non adult	-20.6	6.1	14.6	41	3.3	3.6	42.8	-1.77
Fontanals-Coll et al., 2015	Bòbila Madurel	B-12 1416	Neolithic	N/A	Various dates	5950-5650	Bos species	Horn		-19.6	4.3	15.1	42.2	3.3	2.1	41.53	2.09
Fontanals-Coll et al., 2015	Bòbila Madurel	B-12 2257	Neolithic	N/A	Various dates	5950-5650	Bos species	Talus		-20.3	4	17.5	46.3	3.1	1.4	41.53	2.09
Fontanals-Coll et al., 2015	Bòbila Madurel	B-12 2309	Neolithic	N/A	Various dates	5950-5650	Bos species	Vertebra		-21.1	4.2	14.8	42.2	3.3	1.7	41.53	2.09
Fontanals-Coll et al., 2015	Bòbila Madurel	B-12 2313	Neolithic	N/A	Various dates	5950-5650	Bos species	Phalanx		-21.6	3.7	14.3	39.8	3.2	1.1	41.53	2.09
Fontanals-Coll et al., 2015	Can Roqueta–Can Revella	255-2 308	Neolithic	N/A	N/A	N/A	Bos species	Mandible		-20.3	5.4	11.7	33.5	3.3	2.4	41.53	2.09
Fontanals-Coll et al., 2015	Can Roqueta–Can Revella	255-2 335	Neolithic	N/A	N/A	N/A	Bos species	Humerus		-19.1	6.4	16.2	46.2	3.3	1.3	41.53	2.09
Fontanals-Coll et al., 2015	Can Roqueta–Can Revella	255-2 661	Neolithic	N/A	N/A	N/A	Bos species	Metacarpal		-20.7	5.9	15.1	42.1	3.3	1.2	41.53	2.09
Fontanals-Coll et al., 2015	Horts de Can Torras	E11 UE 89 114	Neolithic	N/A	N/A	N/A	Bos species	Vertebra		-18.9	3.8	15.3	43.5	3.3	2.3	41.53	2.09
Fontanals-Coll et al., 2015	Horts de Can Torras	E11 UE 89 115	Neolithic	N/A	N/A	N/A	Bos species	Tibia		-18.7	3.8	16	45.1	3.3	1.2	41.53	2.09
Fontanals-Coll et al., 2015	Horts de Can Torras	E11 UE 89 116	Neolithic	N/A	N/A	N/A	Bos species	Vertebra		-20	6	16.2	46.9	3.4	1.2	41.53	2.09
Garcia Guixé et al., 2006	El Colladao	COLL 101	Mesolithic	7640 +/-120 or 7570 +/- 160	?	6630–6390 or 6590–6250	Bos species			-19.2	6	4.4	12.7	3.3		38.92	-0.12
Garcia Guixé et al., 2006	El Colladao	COLL 102	Mesolithic	7640 +/-120 or 7570 +/- 160	?	6630–6390 or 6590–6250	Bos species			-19.3	5.2	2.5	7.7	3.6		38.92	-0.12
Garcia Guixé et al., 2006	El Colladao	COLL 124	Mesolithic	7640 +/-120 or 7570 +/- 160	?	6630–6390 or 6590–6250	Bos species			-19	5.3	4.9	14.3	3.4		38.92	-0.12
Garcia Guixé et al., 2006	El Colladao	COLL 125	Mesolithic	7640 +/-120 or 7570 +/- 160	?	6630–6390 or 6590–6250	Bos species			-19.1	5.8	4.3	12	3.3		38.92	-0.12
Garcia Guixé et al., 2006	El Colladao	COLL 127	Mesolithic	7640 +/-120 or 7570 +/- 160	?	6630–6390 or 6590–6250	Bos species			-18.5	6	8.9	25.1	3.5		38.92	-0.12
Jones et al., 2019	Arroyal I	ARR15	Chalcolithic (Beaker)	3860+/-30	UGAMS-15905	4409-4225	Bos taurus	Humerus	-	-21.1	6.1	16.8	45.9	3.19	10	42.35	-3.69
Jones et al., 2019	Arroyal I	ARR16	Chalcolithic (Beaker)	3860+/-30	UGAMS-15905	4409-4225	Bos taurus	Metatarsal	-	-19.4	9.3	14.7	40.3	3.19	8.3	42.35	-3.69
Jones et al., 2019	El Hornazo	HOR03	Chalcolithic (Pre-Beaker)	4100+/-25	UGAMS-6995	4810-6175 (21%), 4652-4524(65.3%)	Bos taurus	Humerus	-	-19.3	8.3	15.6	42.1	3.15	2.2	42.35	-3.69
Jones et al., 2019	El Hornazo	HOR07	Chalcolithic (Pre-Beaker)	4100+/-25	UGAMS-6995	4810-6175 (21%), 4652-4524(65.3%)	Bos taurus	Radio	-	-20.9	6.7	11.6	32.2	3.23	15.6	42.35	-3.69
Jones et al., 2019	El Hornazo	HOR10	Chalcolithic (Pre-Beaker)	4100+/-25	UGAMS-6995	4810-6175 (21%), 4652-4524(65.3%)	Bos taurus	Scapula	-	-20.5	5.3	14.3	39.1	3.18	1.6	42.35	-3.69
Jones et al., 2019	El Hornazo	HOR11	Chalcolithic (Pre-Beaker)	4100+/-25	UGAMS-6995	4810-6175 (21%), 4652-4524(65.3%)	Bos taurus	Femur	-	-20.7	5.9	13.5	36.5	3.17	3.3	42.35	-3.69
Jones et al., 2019	El Hornazo	HOR14	Chalcolithic (Pre-Beaker)	4100+/-25	UGAMS-6995	4810-6175 (21%), 4652-4524(65.3%)	Bos taurus	Humerus	-	-21.5	8.8	16	43	3.13	5.5	42.35	-3.69
Jones et al., 2019	El Hornazo	HOR17	Chalcolithic (Pre-Beaker)	4100+/-25	UGAMS-6995	4810-6175 (21%), 4652-4524(65.3%)	Bos taurus	metacarpo	-	-20.8	5.3	14	38.3	3.18	10.3	42.35	-3.69
Jones et al., 2019	Fuente Celada	FC04	Chalcolithic (Pre-Beaker)	4100+/-25	UGAMS-7559	4810-6175 (21%), 4652-4524(65.3%)	Bos taurus	Pelvis	-	-20.6	4.8	14.8	40.5	3.19	9.8	42.35	-3.69
Jones et al., 2019	Fuente Celada	FC06	Chalcolithic (Pre-Beaker)	4100+/-25	UGAMS-7559	4810-6175 (21%), 4652-4524(65.3%)	Bos taurus	Radius	-	-20.8	5.3	13	35.8	3.23	4.2	42.35	-3.69
Jones et al., 2019	Fuente Celada	FC07	Chalcolithic (Pre-Beaker)	4100+/-25	UGAMS-7559	4810-6175 (21%), 4652-4524(65.3%)	Bos taurus	Femur	-	-20.4	4.9	11.6	31.8	3.2	1.7	42.35	-3.69
Jones et al., 2019	Fuente Celada	FC08	Chalcolithic (Pre-Beaker)	4100+/-25	UGAMS-7559	4810-6175 (21%), 4652-4524(65.3%)	Bos taurus	Tibia	-	-21.3	5.4	15.2	41	3.15	3.7	42.35	-3.69
Navarette et al., 2017	Can Sadurní	129	Early Neolithic	5540 ± 40	Beta-210653	6405-6284	Bos taurus	Metatarsus		-20.1	4.1	13	35	3.1	2.7	41.33	1.92
Navarette et al., 2017	Caserna de Sant Pau	90	Early Neolithic	6290 ± 50	Beta-236174	7321-7025	Bos taurus	Metacarpus		-21.6	6.6	14	40	3.3	2.4	41.37	2.17
Navarette et al., 2017	Cova del Frare	60	Early Neolithic	6150 ± 40	Beta-436332	7165-6942	Bos taurus	Metatarsus		-19.4	5.3	12	34	3.3	3.7	41.63	2.02
Navarette et al., 2017	La Draga	165	Early Neolithic	6010 ± 70	Beta-298438	7150-6670	Bos taurus	Humerus		-18.8	6.3	13	36	3.2	7.6	42.12	2.75
Navarette et al., 2017	LaDraga	163	Early Neolithic	6010 ± 70	Beta-298438	7150-6670	Bos taurus	Tibia		-19.8	5.4	13	36	3.2	2.3	42.12	2.75
Navarette et al., 2017	Reina Amàlia	150	Early Neolithic	5670 ± 40	Beta-259278	6560-6322	Bos taurus	Metatarsus		-20.2	4.9	15	40	3.1	1.3	41.37	2.17
Navarette et al., 2017	ReinaAmàlia	151	Early Neolithic	5670 ± 40	Beta-259278	6560-6322	Bos taurus	Tibia		-20.5	6.1	11	31	3.3	1	41.37	2.17
Salazar-Garcia 2011	La Vital	S-EVA 7376	Chalcolithic	3946 +/-28	OxA-V-2360-15	4518-4291	Bos taurus	Long bone diaphysis		-19.16	6.16	13.4	38.3	3.33		38.97	0.18
Salazar-Garcia 2011	La Vital	S-EVA 7379	Chalcolithic	3946 +/-28	OxA-V-2360-15	4518-4291	Bos taurus	Long bone diaphysis		-19.28	4.94	13.5	38	3.29		38.97	0.18
Salazar-Garcia 2011	La Vital	S-EVA 7399	Chalcolithic	3946 +/-28	OxA-V-2360-15	4518-4291	Bos taurus	Long bone diaphysis		-19.06	5.95	12.3	33.7	3.19		38.97	0.18
Salazar-Garcia et al., 2014	Cingle del Mas Nou	S-EVA 17071	Early Neolithic	6925+/-35	OxA-V-2360-29	7840-7680	Bos primigenius	Humerus diaphysis		-20	4.1	11.5	32.9	3.3	0.6	40.45	-0.1
Salazar-Garcia et al., 2014	Cingle del Mas Nou	S-EVA 17072	Early Neolithic	6925+/-35	OxA-V-2360-29	7840-7680	Bos primigenius	Radius diaphysis		-20.1	3.8	12.6	35.1	3.2	1.5	40.45	-0.1
Salazar-Garcia et al., 2014	Cingle del Mas Nou	S-EVA 17073	Early Neolithic	6925+/-35	OxA-V-2360-29	7840-7680	Bos primigenius	Humerus diaphysis		-19.9	4.2	11	31.4	3.3	0.7	40.45	-0.1
Salazar-Garcia et al., 2014	Cingle del Mas Nou	S-EVA 17074	Early Neolithic	6925+/-35	OxA-V-2360-29	7840-7680	Bos primigenius	Femur diaphysis		-19.7	4.7	13.1	36.5	3.3	0.4	40.45	-0.1
Salazar-Garcia 2009	Costamar	S-EVA 9034	Neolithic	5995+/-38	OxA-23578	6937-6743	Bos primigenius	Horn		-18.49	5.81	10.8	31.1	3.35	>30kDa	40.13	0.17
Salazar-Garcia 2009	Costamar	S-EVA 9043	Neolithic	5995+/-38	OxA-23578	6937-6743	Bos primigenius	Horn		-18.68	5.52	16	44.3	3.24	<10kDa	40.13	0.17
Sarasketa-Gartzia et al., 2018	Pico Ramos	18.455	Chalcolithic_x0003_	4100+/-110, 4790+/-110	I-16797, I-16798	4861-4348, 5753-5294	Bos taurus			-21.9	4.8	11.9	34.5	3.4		43.32	-3.12
Villalba Mouco et al., 2018	Cueva de Chaves	18580	Early Neolithic	N/A	Various dates	7550-7250	Bos taurus	mandible	adult	-19.6	6.2	14.2	40.6	3.3		42.15	-0.13
Villalba Mouco et al., 2018	Cueva de Chaves	18581	Early Neolithic	N/A	Various dates	7550-7250	Bos taurus	innominate	adult	-19.6	3.7	14.5	41.3	3.3		42.15	-0.13
Villalba Mouco et al., 2018	Cueva de Chaves	18582	Early Neolithic	N/A	Various dates	7550-7250	Bos taurus	tarsus	adult	-19.1	5.4	15.5	42.5	3.2		42.15	-0.13
Villalba Mouco et al., 2018	Cueva de Chaves	18583	Early Neolithic	N/A	Various dates	7250-6950	Bos taurus	calcaneus	adult	-19.8	4.4	15.6	43	3.2		42.15	-0.13
Villalba Mouco et al., 2018	Cueva de Chaves	18584	Early Neolithic	N/A	Various dates	7250-6950	Bos taurus	humerus	adult	-19.6	5.1	11.6	34.4	3.5		42.15	-0.13
Villalba Mouco et al., 2018	Cueva de Chaves	18585	Early Neolithic	N/A	Various dates	7250-6950	Bos taurus	cranial fragment	adult	-20.1	3.4	11.3	32.8	3.4		42.15	-0.13
Published Isotope data for Iberian cattle: This database includes the published isotope data that we could find at the time of publication, that fits with the chronology of this study. *In most instances radiocarbon dates were made on human remains and not directly on the fauna, which are considered to be associated with the humans. So the chronologies of the fauna are approximate. Locations were…
